# Yeast9: A Consensus Yeast Metabolic Model Enables Quantitative Analysis of Cellular Metabolism By Incorporating Big Data

**DOI:** 10.1101/2023.12.03.569754

**Authors:** Chengyu Zhang, Benjamín J. Sánchez, Feiran Li, Cheng Wei Quan Eiden, William T. Scott, Ulf W. Liebal, Lars M. Blank, Hendrik G. Mengers, Mihail Anton, Albert Tafur Rangel, Sebastián N. Mendoza, Lixin Zhang, Jens Nielsen, Hongzhong Lu, Eduard J. Kerkhoven

**Affiliations:** State Key Laboratory of Microbial Metabolism, School of Life Sciences and Biotechnology, Shanghai Jiao Tong University, Shanghai 200240, China; State Key Laboratory of Bioreactor Engineering, and School of Biotechnology, East China University of Science and Technology (ECUST), Shanghai, 200237, China; The Novo Nordisk Foundation Center for Biosustainability, Technical University of Denmark, DK-2800 Kgs Lyngby, Denmark; Department of Biotechnology and Biomedicine, Technical University of Denmark, DK-2800 Kgs Lyngby, Denmark; Institute of Biopharmaceutical and Health Engineering, Tsinghua Shenzhen International Graduate School, Tsinghua University, Shenzhen 518055, China; School of Chemistry, Chemical Engineering and Biotechnology, Nanyang Technological University, 62 Nanyang Drive, Singapore 637459; UNLOCK, Wageningen University & Research, Wageningen, The Netherlands; Laboratory of Systems and Synthetic Biology, Wageningen University & Research, Wageningen, The Netherlands; Institute of Applied Microbiology - iAMB, Aachen Biology and Biotechnology - ABBt, RWTH Aachen University, 52074 Aachen, Germany; Department of Life Sciences, National Bioinformatics Infrastructure Sweden, Science for Life Laboratory, Chalmers University of Technology, Gothenburg SE412 58, Sweden; Department of Life Sciences, Chalmers University of Technology, Gothenburg SE412 96, Sweden; Center for Mathematical Modeling, University of Chile, Santiago, Chile; Systems Biology Lab, Vrije Universiteit Amsterdam, Amsterdam, the Netherlands; BioInnovation Institute, Ole Maaløes Vej 3, DK2200 Copenhagen N, Denmark; Department of Life Sciences, SciLifeLab, Chalmers University of Technology, Gothenburg SE412 96, Sweden

**Keywords:** *Saccharomyces cerevisiae*, Genome-scale metabolic models, Machine learning, Multi-omics integration

## Abstract

Genome-scale metabolic models (GEMs) can facilitate metabolism-focused multi-omics integrative analysis. Since Yeast8, the yeast-GEM of *Saccharomyces cerevisiae*, published in 2019, has been continuously updated by the community. This have increased the quality and scope of this model, culminating now in Yeast9. To evaluate its predictive performance, we generated 163 condition-specific GEMs constrained by single-cell transcriptomics from osmotic pressure or normal conditions. Comparative flux analysis showed that yeast adapting to high osmotic pressure benefits from upregulating fluxes through the central carbon metabolism. Furthermore, combining Yeast9 with proteomics revealed metabolic rewiring underlying its preference in nitrogen sources. Lastly, we created strain-specific GEMs (ssGEMs) constrained by transcriptomics for 1229 mutant strains. Well able to predict the strains’ growth rates, fluxomics from those large-scale ssGEMs outperformed transcriptomics in predicting functional categories for all studied genes in machine-learning models. Based on those findings we anticipate that Yeast9 will empower systems biology studies of yeast metabolism.
