## Supplementary File 2 for "Yeast9: A Consensus Yeast Metabolic Model Enables Quantitative Analysis of Cellular Metabolism By Incorporating Big Data": false negative prediction of synthetic lethality.xlsx

### Sheet: Sheet1
gene1	gene2	simu	exper
YJR057W	YDR452W	0.0821133	SL
YJR057W	YDR453C	0.0821133	SL
YJR057W	YNL229C	0.0821133	SL
YJR057W	YNL241C	0.0821133	SL
YOR025W	YDR191W	0.0821133	SL
YOR002W	YAL023C	0.0821133	SL
YNL192W	YBR093C	0.0821133	SL
YNL192W	YBR121C	0.0821133	SL
YNL192W	YJL121C	0.0821133	SL
YNL192W	YJL214W	0.0821133	SL
YNL192W	YLR044C	0.0821133	SL
YNL192W	YNL202W	0.0821133	SL
YLR342W	YBR023C	0.0821133	SL
YLR342W	YGR032W	0.0821133	SL
