## Supplementary File 3 for "Yeast9: A Consensus Yeast Metabolic Model Enables Quantitative Analysis of Cellular Metabolism By Incorporating Big Data": ile.xlsx

### Sheet: Sheet1
0
WRS1
LYS4
TYR1
TYS1
PRS5
LYS21
TRP5
IDP2
LYS9
MET6
CDS1
MET13
ALE1
HIS1
CPA1
PIC2
URA10
GLN1
ALD6
GPD2
ILS1
PSD2
APA1
GPP1
PPN1
PMI40
ILV2
PRM15
HIS2
HOM6
FAP7
CHO1
URA5
HIS7
ARG3
ILV3
MIR1
SER1
TRX2
THS1
TRX1
PGK1
HIS3
HIS4
MET14
DPS1
LEU4
OPI3
LYS12
GPP2
FAA1
PGM1
MET5
ALE1
ADE12
LYS1
LEU2
BAT2
THR1
ARO7
PRO1
PGM2
MAE1
ADE16
ADE13
PRS2
ADH1
OPI3
FRS2
URA6
GRS1
MET2
MET22
FAP7
PYC2
ARO3
PRO3
PSD1
PNP1
SFA1
GLN4
ARG1
ODC1
SHM2
ILV2
SHM1
PYC1
CDC19
MET12
PFK2
ARG7
AGC1
ASN1
ADE3
TRR1
CHO2
ARO4
URA2
SER2
CDC60
FUM1
PPX1
ASN2
PFK1
ARG5,6
FRS1
TRP4
GPD1
ALA1
ARO2
YNK1
SEC53
TRP2
TRP3
ORT1
CTP1
ILV5
PYK2
FAA4
ADE17
SLC1
HIS5
LYS20
LYS4
ADH5
ARG8
CPA2
DED81
HOM3
MET10
HTS1
GUS1
PPA2
PRS3
MES1
ARO1
TRP3
PHA2
PRS1
ODC2
IDP1
NCE103
DIA4
SES1
ACO2
ARG4
THR4
GUK1
PRO2
FBA1
YND1
GRS2
ILV6
ADK1
ARO8
VAS1
GDH2
TRR1
MET17
