## Supplementary File 3 for "Yeast9: A Consensus Yeast Metabolic Model Enables Quantitative Analysis of Cellular Metabolism By Incorporating Big Data": phe.xlsx

### Sheet: Sheet1
0
WRS1
LYS4
TYR1
FOL3
PRS5
TYS1
LYS21
ERG6
TRP5
FOL2
ERG27
HEM1
IDP2
LYS9
MET6
CDS1
MET13
ALE1
ERG26
ERG8
ERG4
ERG20
HIS1
NEO1
HOM2
CPA1
HEM4
PIC2
URA10
GLN1
GPD2
GRX3
TPS3
ILS1
ERG12
APA1
PSD2
PPN1
CAB5
PAH1
FAS1
PMT3
ILV2
YEF1
HIS2
RHO1
GRX2
HOM6
OLE1
CHO1
URA5
GPT2
HIS7
FOL1
ERG24
ARG3
ILV3
ERG7
MIR1
HEM14
PGA3
RIB1
CDC21
ERG3
SER1
TRX2
THS1
FAS2
UGA2
URA4
TRX1
PGK1
GSC2
HIS4
HIS3
MET14
DPS1
LEU4
SAM2
ERG25
OPI3
LYS12
PMT1
ABZ2
CBR1
CAB1
IDI1
TPS1
PGM1
MET5
ALE1
ADE12
GLG2
ADO1
LYS1
GRX1
RIB4
UGA1
LEU2
THR1
ARO7
PRO1
PGM2
DRS2
ADE16
ADE13
PRS2
ADH1
SAM1
OPI3
FRS2
URA6
GRS1
HEM13
ERG9
MET2
SKN1
TSL1
HEM15
MET22
FAP7
PYC2
ARO3
PRO3
PSD1
CAB2
SFA1
GLN4
ARG1
BNA6
ODC1
KRE6
SHM2
ZRT1
ILV2
SHM1
PYC1
NCP1
ADI1
CDC19
MET12
PFK2
ARG7
AGC1
BNA4
PSA1
ASN1
SPE2
ADE3
HMG2
ARO4
TRR1
PIS1
ERG5
CHO2
ERG13
RPE1
URA2
BNA1
BNA5
GSY2
SER2
CDC60
RIB7
FUM1
PPX1
PAN5
ASN2
RIB3
SCT1
ZWF1
UTR1
PFK1
ARG5,6
FRS1
MRI1
TRP4
FAD1
GSY1
GPD1
ZRT2
ALA1
PMT2
BNA7
ACO1
HEM12
HEM2
ARO2
PDX3
YNK1
FMS1
TRP2
TRP3
ORT1
PMT5
ILV5
PYK2
ERG1
MDE1
ADE17
SLC1
SMF1
HIS5
PMT4
LYS20
LYS4
ADH5
ARG8
TPI1
CPA2
FKS1
DED81
HOM3
MET10
HTS1
GUS1
COX15
PPA2
BNA2
GPT2
INM2
MEU1
GLR1
GRX4
MES1
PRS3
RIB5
DPM1
ARO1
TRP3
SAH1
ABZ1
PRS1
ODC2
LEU5
IDP1
ALT2
NCE103
INO1
DIA4
SES1
RIB2
ECM31
ERG11
ACO2
ARG4
ERG10
QNS1
HMG1
GUK1
CAB4
THR4
DNF3
INM1
PRO2
FBA1
YND1
GRS2
ILV6
ADK1
ARO8
VAS1
MVD1
GDH2
TRR1
GET3
MET17
TPS2
PGI1
UTR4
