## Supplementary File 3 for "Yeast9: A Consensus Yeast Metabolic Model Enables Quantitative Analysis of Cellular Metabolism By Incorporating Big Data": phe_ile_same.xlsx

### Sheet: Sheet1
0
WRS1
YDR234W
TYR1
YOL061W
TYS1
YDL131W
TRP5
IDP2
LYS9
MET6
CDS1
YGL125W
ALE1
HIS1
YOR303W
YER053C
YMR271C
GLN1
YOL059W
ILS1
APA1
PSD2
YDR452W
YMR108W
HIS2
HOM6
CHO1
YML106W
HIS7
ARG3
ILV3
YJR077C
SER1
YGR209C
THS1
YLR043C
PGK1
HIS4
HIS3
MET14
DPS1
LEU4
YJR073C
LYS12
YKL127W
YJR137C
YOR175C
ADE12
LYS1
LEU2
THR1
ARO7
PRO1
YMR105C
YLR028C
ADE13
YER099C
YOL086C
OPI3
YFL022C
URA6
YBR121C
MET2
MET22
YDL166C
YBR218C
YDR035W
PRO3
PSD1
YDL168W
GLN4
ARG1
YPL134C
SHM2
ILV2
SHM1
YGL062W
YAL038W
YPL023C
YMR205C
ARG7
AGC1
YPR145W
ADE3
YBR249C
YDR353W
YGR157W
YJL130C
SER2
CDC60
FUM1
YHR201C
YGR124W
YGR240C
ARG5,6
YLR060W
TRP4
YDL022W
ALA1
ARO2
YNK1
YER090W
YKL211C
ORT1
ILV5
YOR347C
YMR120C
YDL052C
HIS5
YDL182W
LYS4
YBR145W
ARG8
YJR109C
DED81
HOM3
YFR030W
HTS1
GUS1
PPA2
MES1
YHL011C
ARO1
TRP3
YKL181W
YOR222W
IDP1
NCE103
YHR011W
YDR023W
YJL200C
ARG4
GUK1
THR4
PRO2
FBA1
YND1
YPR081C
YCL009C
YDR226W
ARO8
VAS1
GDH2
TRR1
MET17
