## Supplementary File 6 for "Yeast9: A Consensus Yeast Metabolic Model Enables Quantitative Analysis of Cellular Metabolism By Incorporating Big Data": ML_result.xlsx

### Sheet: only trans
	train acc	test acc	all acc	recall	fscore
svm_70	0.798658	0.5625	0.751426	0.711588	0.731588
MLP_70	0.149888	0.223214	0.164553	0.2	0.0565284
bayes_70	0.510067	0.276786	0.463411	0.490933	0.477226
randomforest_70	1	0.491071	0.898214	0.882275	0.897036
knn_70	0.715884	0.571429	0.686993	0.675273	0.674515
decisiontree_70	1	0.339286	0.867857	0.861887	0.862233
logistic_70	0.402685	0.348214	0.391791	0.307175	0.228633

### Sheet: only flux
	train acc	test acc	all acc	recall	fscore
svm_70	0.997763	0.285714	0.855353	0.83469	0.863692
MLP_70	0.154362	0.232143	0.169919	0.199941	0.074107
bayes_70	0.9217	0.848214	0.907003	0.912137	0.905687
randomforest_70	1	0.669643	0.933929	0.926116	0.934429
knn_70	0.458613	0.276786	0.422248	0.486739	0.423562
decisiontree_70	1	0.464286	0.892857	0.884121	0.88896
logistic_70	0.928412	0.258929	0.794515	0.748876	0.771775

### Sheet: trans and flux
	train acc	test acc	all acc	recall	fscore
svm_70	0.997763	0.276786	0.853567	0.83323	0.862416
MLP_70	0.158837	0.205357	0.168141	0.199412	0.0701372
bayes_70	0.930649	0.928571	0.930233	0.933218	0.928528
randomforest_70	0.997763	0.758929	0.949996	0.947572	0.951248
knn_70	0.261745	0.205357	0.250467	0.204054	0.0870235
decisiontree_70	0.997763	0.625	0.92321	0.915376	0.920225
logistic_70	0.923937	0.25	0.78915	0.74084	0.760264
